# Manganese homeostasis modulates glucan and chitin unmasking in the opportunistic yeast *Candida albicans*

**DOI:** 10.1101/2025.03.24.644998

**Authors:** Manon Henry, Maria Khouas, Gabriel Théberge-Julien, Antony T. Vincent, Louis Villeneuve, Éric Rhéaume, Jean-Claude Tardif, Adnane Sellam

**Affiliations:** Montreal Heart Institute, Université de Montréal, Montréal, QC, Canada; Department of Animal Sciences, Université Laval, Quebec City, QC, Canada; Department of Medicine, Université de Montréal, Montréal, QC, Canada; Department of Microbiology, Infectious Diseases and Immunology, Faculty of Medicine, Université de Montréal, Montréal, QC, Canada

**Keywords:** *Candida albicans*, Manganese homeostasis, Smf12 transporter, Cell wall unmasking

## Abstract

*Candida albicans* is a commensal fungus and also the most prevalent human fungal pathogen. The ability of this opportunistic yeast to acquire and maintain homeostatic levels of manganese (Mn), particularly in the metal-limited host environment, is an important determinant of its fitness. Recent studies have underscored the importance of Mn acquisition through members of Smf transporters, in *C. albicans* virulence and its ability to withstand various stresses. In the present study, we undertook transcriptional profiling in the mutant of the Mn transporter Smf12 under restricted Mn availability to identify processes that are directly affected in defective Mn uptake. Our analysis revealed that *smf12* displayed a transcriptional pattern suggestive of a cell wall defect, with many transcripts associated with cell wall biogenesis being differentially regulated. *smf12* together with *smf11*, a mutant of the closest homolog of Smf12, exhibited hypersensitivity to cell wall stressors and an altered cell wall ultrastructure. The *smf* mutants also exhibited unmasking of both β-glucan and chitin, which unexpectedly resulted in a decreased rate of phagocytosis by macrophages, suggesting impaired recognition or internalization—an observation that challenges the prevailing paradigm. Furthermore, we showed that Mn-mediated unmasking of β-glucan required modulation of glucanase activity and was not mediated through the calcineurin pathway. This study uncovers a novel role for Mn in maintaining cell wall integrity and modulating the exposure of fungal antigenic determinants, further emphasizing the critical role of this metal in supporting the opportunistic nature of *C. albicans*.
