## Supplementary Table S1 for "Manganese homeostasis modulates glucan and chitin unmasking in the opportunistic yeast *Candida albicans*"

### Sheet: Table S1
Table S1
Strains and primers used in this study

### Sheet: Strains
Name	Reference (PMID)	Genotype
SC5314	Fonzi et al., 1993 (8349105)
SN148	Noble et al., 2005 (15701792)	ura3Δ/::imm434::ura3Δ::imm434 iro1Δ::IRO1/iro1Δ::imm434 his1Δ::hisG/his1Δ::hisG leu2Δ/leu2Δ arg4Δ/arg4Δ
SN148-CIP20	Henry et al., 2024 (10964418)	ura3Δ/::imm434::ura3Δ::imm434 iro1Δ::IRO1/iro1Δ::imm434 his1Δ::hisG/his1Δ::hisG leu2Δ/leu2Δ arg4Δ/arg4Δ RPS1/rps1::[CIp20] (HIS1/URA3)
smf12	Henry et al., 2024 (10964418)	ura3Δ/::imm434::ura3Δ::imm434 iro1Δ::IRO1/iro1Δ::imm434 his1Δ::hisG/his1Δ::hisG leu2Δ/leu2Δ arg4Δ/arg4Δ smf12Δ::URA3/smf12Δ::HIS1
smf11	This study	ura3Δ/::imm434::ura3Δ::imm434 iro1Δ::IRO1/iro1Δ::imm434 his1Δ::hisG/his1Δ::hisG leu2Δ/leu2Δ arg4Δ/arg4Δ smf12Δ::URA3/smf12Δ::HIS1
smf12smf11	This study	ura3Δ/::imm434::ura3Δ::imm434 iro1Δ::IRO1/iro1Δ::imm434 his1Δ::hisG/his1Δ::hisG leu2Δ/leu2Δ arg4Δ/arg4Δ smf12Δ::URA3/smf12Δ::HIS1

### Sheet: Primers
Name	Gene	Sequence (5'→3')
Primers for smf12 construction and verification
AS_SMF12_KO_F1	SMF12	acttgtgtaacacctaaagaaatgacaactacttcttcctcaacaaacgagtctataagaccgaaaaataaccatacaacgaagcttcgtacgctgcaggtc
AS_SMF12_KO_R1	SMF12	agctatgaggctaagttatattcttgtatattagaaataataaagcaaatactacttatccagatacaccgttctttgcctctgatatcatcgatgaattcgag
AS_SMF12_Diag_IntF1	SMF12	accccgtttacgtgactttg
AS_SMF12_Diag_IntR1	SMF12	ctgctggtgctaatgaacg
AS_SMF12_Diag_ExF1	SMF12	tttgggtgtaaccacttctca
AS_SMF12_Diag_ExR1	SMF12	tgaatgatatgcccaattatgg
AS_SMF11_KO_F1	SMF11	gaatatttctgtaaaaaaaacacttctaataaccaaaaaaactatatcaatacagatcatggagaataaagtatcagaaatatcagaaatgacaaccggaagcttcgtacgctgcaggtc
AS_SMF11_KO_R1	SMF11	caataatctgtagcttaatgcttgaaatatggtgtcaattacgtccagtattcaactactatgacttgaactttttatgatcctgttacaccacttactgcctctgatatcatcgatgaattcgag
AS_SMF11_Diag_IntF1	SMF11	ggttcgggtttagtacaacctag
AS_SMF11_Diag_IntR1	SMF11	accatataatgttgccccagca
AS_SMF11_Diag_ExF1	SMF11	gttcatgcaagcatcagatg
AS_SMF11_Diag_ExR1	SMF11	cagcagcagcagtaggttat
