## Supplementary Table S3 for "Manganese homeostasis modulates glucan and chitin unmasking in the opportunistic yeast *Candida albicans*"

### Sheet: Sheet1
Table S3	GSEA analysis of the smf12 transcriptome
Description
	SIZE: Number of genes in gene set
	NES: Normalized Enrichment Score
	NOM p-val: Normalized p-value
	FDR q-val: False Discovery Rate q-value
	Headings in column #1 (NAME) of each table correspond to data from transcriptional profiling experiments in mutants or specific conditions, genome-wide occupancy studies or gene ontology classes. Gene that are upregulated and downregulated in microarray or RNA-seq experiments are annotated by "UP" and "DN/DOWN", respectively. Genome wide-occupancy data obtained by ChIP-chip or ChIP-seq were indic…

### Sheet: GSEA positive correlation
NAME	SIZE	ES	NES	NOM p-val	FDR q-val	RANK AT MAX	LEADING EDGE
CRZ1NEW-TARGET	214	0.698712	4.94309	0	0	741	tags=60%, list=12%, signal=66%
CALCINEURIN	60	0.801854	4.51085	0	0	823	tags=82%, list=14%, signal=94%
UPC2_UP	260	0.616536	4.44755	0	0	737	tags=49%, list=12%, signal=53%
CASPO2_DN	142	0.628801	4.28416	0	0	823	tags=58%, list=14%, signal=65%
CNA 20 MIN_UP	50	0.768001	4.12633	0	0	403	tags=58%, list=7%, signal=62%
CNA_CRZ1	127	0.609093	4.02721	0	0	823	tags=48%, list=14%, signal=54%
KETOCONAZOLE_UP	197	0.56617	4.00854	0	0	534	tags=38%, list=9%, signal=40%
OPAQUE_2_UP	283	0.535794	3.92632	0	0	627	tags=34%, list=10%, signal=36%
SAK1-UP	356	0.516456	3.85857	0	0	779	tags=44%, list=13%, signal=48%
ZNC1_UP	57	0.67558	3.80828	0	0	598	tags=51%, list=10%, signal=56%
CRZ2-CHIP- DATA	265	0.481553	3.50432	0	0	737	tags=33%, list=12%, signal=36%
DFG16_UP	29	0.749946	3.46398	0	0	710	tags=62%, list=12%, signal=70%
FLC3H_UP	313	0.462498	3.42463	0	0	765	tags=35%, list=13%, signal=38%
UGA33_DN	63	0.593262	3.34633	0	0	413	tags=35%, list=7%, signal=37%
TRY6_UP	41	0.662341	3.34057	0	0	502	tags=41%, list=8%, signal=45%
CUP9_UP	55	0.600568	3.32199	0	0	599	tags=42%, list=10%, signal=46%
CAS5_DN	55	0.590016	3.29112	0	0	845	tags=45%, list=14%, signal=52%
TRY5_DN	59	0.579236	3.24908	0	0	1171	tags=49%, list=19%, signal=60%
OS(HOG1)_UP	81	0.526498	3.18368	0	0	553	tags=31%, list=9%, signal=34%
WOR1_OE_UP	155	0.461066	3.16354	0	0	574	tags=27%, list=9%, signal=29%
TEC1_DN	72	0.534601	3.12169	0	0	845	tags=44%, list=14%, signal=51%
ADA2_DN	46	0.590565	3.09277	0	0	598	tags=41%, list=10%, signal=45%
NRM1-DOWN	37	0.628781	3.08538	0	0	413	tags=35%, list=7%, signal=37%
OPAQUE_UP	181	0.441457	3.06243	0	0	843	tags=32%, list=14%, signal=36%
MED31_UP	43	0.563163	2.95308	0	9.22459e-05	148	tags=23%, list=2%, signal=24%
STRUCTURAL CONSTITUENT OF RIBOSOME_MOL	145	0.437375	2.94538	0	8.8698e-05	2763	tags=87%, list=46%, signal=156%
ZEBRA1H_UP	270	0.390863	2.8628	0	0.000342032	1844	tags=57%, list=30%, signal=79%
HYPHAE_SPIDER_UP	185	0.407374	2.84069	0	0.00038515	802	tags=35%, list=13%, signal=39%
LARGE RIBOSOMAL SUBUNIT_CEL	86	0.459475	2.81397	0	0.000478385	2763	tags=90%, list=46%, signal=162%
TRY4_DN	63	0.488994	2.79991	0	0.000488123	950	tags=37%, list=16%, signal=43%
YPG VS YPD UP	364	0.37008	2.79746	0	0.000472377	803	tags=29%, list=13%, signal=31%

### Sheet: GSEA negative correlation 
NAME	SIZE	ES	NES	NOM p-val	FDR q-val	RANK AT MAX	LEADING EDGE
CHROMOSOME ORGANIZATION AND BIOGENESIS_BIO	186	-0.148173	---	---	1	3400	tags=75%, list=56%, signal=167%
HTZ1_BIND	175	-0.112917	---	---	1	4183	tags=84%, list=69%, signal=265%
CELL CYCLE PROCESS_BIO	255	-0.0782495	---	---	1	2708	tags=60%, list=45%, signal=105%
TRANSCRIPTION FROM RNA POLYMERASE II PROMOTER_BIO	194	-0.107113	---	---	1	2600	tags=59%, list=43%, signal=101%
M PHASE_BIO	162	-0.108326	---	---	1	1894	tags=51%, list=31%, signal=72%
DNA METABOLIC PROCESS_BIO	299	-0.0998809	---	---	1	2882	tags=64%, list=48%, signal=116%
SSB1_BIND	283	-0.0945097	---	---	1	5331	tags=98%, list=88%, signal=790%
TRANSCRIPTION_BIO	401	-0.0562492	---	---	1	4079	tags=79%, list=67%, signal=227%
TRANSCRIPTION, DNA-DEPENDENT_BIO	371	-0.0568208	---	---	1	4079	tags=79%, list=67%, signal=228%
SPT3_BIND	171	-0.119058	---	---	1	4502	tags=89%, list=74%, signal=340%
REGULATION OF NUCLEOBASE, NUCLEOSIDE, NUCLEOTIDE AND NUCLEIC ACID METABOLIC PROCESS_BIO	299	-0.0637124	---	---	1	3532	tags=72%, list=58%, signal=165%
SLX5_BIND	211	-0.0747142	---	---	1	3554	tags=72%, list=59%, signal=167%
REGULATION OF TRANSCRIPTION, DNA-DEPENDENT_BIO	276	-0.0583644	---	---	1	3183	tags=66%, list=53%, signal=134%
REGULATION OF TRANSCRIPTION_BIO	277	-0.0554997	---	---	1	3183	tags=66%, list=53%, signal=133%
REGULATION OF METABOLIC PROCESS_BIO	349	-0.0541201	---	---	1	3243	tags=66%, list=54%, signal=135%
YFH1_DAMP_SGA	136	-0.105927	---	---	1	4954	tags=94%, list=82%, signal=509%
CELLULAR MACROMOLECULE CATABOLIC PROCESS_BIO	154	-0.130122	---	---	1	4135	tags=85%, list=68%, signal=262%
CELLULAR CATABOLIC PROCESS_BIO	233	-0.0541653	---	---	1	4135	tags=81%, list=68%, signal=245%
HYPHAE_SPIDER_DN	307	-0.0739646	---	---	1	4112	tags=82%, list=68%, signal=244%
MACROMOLECULAR COMPLEX ASSEMBLY_BIO	221	-0.113501	---	---	1	5113	tags=96%, list=85%, signal=601%
RNA BIOSYNTHETIC PROCESS_BIO	371	-0.0568208	---	---	1	4079	tags=79%, list=67%, signal=228%
NUCLEAR LUMEN_CEL	310	-0.140752	---	---	1	5043	tags=97%, list=83%, signal=556%
NUCLEOPLASM_CEL	214	-0.144321	---	---	1	4056	tags=84%, list=67%, signal=246%
PAT1_BIND	211	-0.1207	---	---	1	3512	tags=74%, list=58%, signal=171%
TYE7-DOWN-HPX	370	-0.0645682	---	---	1	5118	tags=94%, list=85%, signal=571%
DOWN HAP43-BPS	219	-0.172018	---	---	1	2056	tags=66%, list=34%, signal=96%
FLUCOANZOLE_DN	352	-0.0981071	---	---	1	1410	tags=42%, list=23%, signal=51%
FLC3H_DN	313	-0.0791177	---	---	1	1842	tags=48%, list=30%, signal=66%
CDC73_BIND	185	-0.137471	-3.19771	0	0	4478	tags=90%, list=74%, signal=337%
PROTEIN IMPORT INTO NUCLEUS_BIO	43	-0.370964	-3.16995	0	0	2515	tags=81%, list=42%, signal=138%
NUCLEAR IMPORT_BIO	43	-0.370964	-3.15481	0	0	2515	tags=81%, list=42%, signal=138%
PROTEIN IMPORT_BIO	45	-0.357755	-3.13086	0	0	2655	tags=82%, list=44%, signal=145%
HHT2_BIND	85	-0.254769	-3.11235	0	0	3839	tags=91%, list=63%, signal=245%
HDA2_BIND	46	-0.334337	-2.99946	0	9.32063e-05	3262	tags=89%, list=54%, signal=192%
DNA PACKAGING_BIO	117	-0.182673	-2.94158	0	9.05432e-05	3272	tags=76%, list=54%, signal=163%
MITOTIC CELL CYCLE_BIO	152	-0.156819	-2.90326	0	0.000180328	2659	tags=66%, list=44%, signal=114%
CHROMOSOME_CEL	128	-0.199776	-2.87368	0	0.000175454	3114	tags=76%, list=51%, signal=153%
ARP4_BIND	50	-0.302924	-2.8081	0	0.000525978	3798	tags=94%, list=63%, signal=251%
LIGASE ACTIVITY_MOL	108	-0.191638	-2.80688	0	0.000512491	4304	tags=92%, list=71%, signal=312%
NUCLEOPLASM PART_CEL	201	-0.149231	-2.78686	0	0.000499679	4056	tags=85%, list=67%, signal=248%
RSC8_BIND	69	-0.243388	-2.78108	0	0.000487492	3838	tags=90%, list=63%, signal=243%
HHT1_BIND	148	-0.195257	-2.75965	0	0.000711607	3898	tags=86%, list=64%, signal=237%
NUCLEAR TRANSPORT_BIO	66	-0.248679	-2.74757	0	0.000855182	3572	tags=86%, list=59%, signal=209%
DNA-DEPENDENT DNA REPLICATION_BIO	68	-0.262579	-2.73739	0	0.000993807	3093	tags=81%, list=51%, signal=164%
